# A hypothalamic circuit links hunger to mesolimbic dopamine to drive feeding

**DOI:** 10.64898/2026.09.10.750730

**Authors:** Sam Z. Bacharach, Katherine A. Zappetti, Laryssa O. Coutinho, Amanda Bacherer, Joseph I. Wahba, Heather M. Schneps, Zhong-Wu Liu, Marcelo O. Dietrich, Amber L. Alhadeff

## Abstract

Internal state profoundly influences motivation, yet how the brain prioritizes behavior according to physiological need remains poorly understood. Here, we reveal a neural mechanism through which hunger selectively enhances dopamine responses to food to drive feeding behavior. We demonstrate that hypothalamic AgRP neurons are necessary and sufficient for hunger-induced amplification of food-evoked dopamine signaling, while their activity suppresses dopamine responses to non-food rewards. AgRP neurons do not directly drive dopamine release; rather, they reduce inhibitory inputs onto midbrain dopamine neurons, gating their responses to food. Remarkably, dopamine signaling specifically during encounters with food is required for subsequent hunger-driven consumption. Mechanistically, we show that NPY-mediated inhibition of paraventricular hypothalamic Y1R neurons links AgRP neuron activity to mesolimbic dopamine signaling. Together, these findings reveal how physiological need selectively shapes reward processing to transform hunger signals into motivated behavior.
