## Supplemental Table 1 for "A hypothalamic circuit links hunger to mesolimbic dopamine to drive feeding"

### Sheet: Sheet2
Table S1. Statistical information for all Main Figures and Extended Data Figures.
Figure 1	Sample size	Measure	Test	Statistic / p-value	Posthoc comparisons	adjusted p value
Figure 1B	n=14	Average Z-score; 30 min	Paired t-test; eGFP Veh vs. CNO	p=0.7402
Figure 1C	n=12	Average Z-score; 30 min	Paired t-test; hM3Dq Veh vs. CNO	p=0.6418
Figure 1E	n=13	Total Transients; 10 mins post Inj.	Paired t-test; eGFP Veh vs. CNO	p=0.7363
Figure 1F	n=11	Total Transients; 10 mins post Inj.	Paired t-test; hM3Dq Veh vs. CNO	p=0.0281
Figure 1H	GFP; n=8	Food intake	Unpaired t-test; eGFP vs. hM3Dq	p<0.0001
	hM3Dq; n=13
Figure 1M	eGFP; n=5 mice, 12 cells	mIPSC frequency	Mann-Whitney; eGFP vs. hM3Dq	p=0.01
	hM3Dq; n=7 mice, 19 cells
Figure 1N	eGFP; n=5 mice, 12 cells	mISPC amplitude	Mann-Whitney; eGFP vs. hM3Dq	p=0.7
	hM3Dq; n=7 mice, 19 cells
Figure S1	Sample size	Measure	Test	Statistic/p value	Posthoc comparisons	adjusted p value
Figure S1B	n=14	Food intake	Paired t-test; eGFP Veh vs. CNO	p=1.00
Figure S1C	n=12	Food intake	Paired t-test; hM3Dq Veh vs. CNO	p<0.0001
Figure S1D	eGFP; n=14	Max Peak height; 2 min post injection	Unpaired t-test; eGFP vs. hM3Dq	p=0.4612
	hM3Dq; n=12
Figure S2	Sample size	Measure	Test	Statistic/p value	Posthoc comparisons	adjusted p value
Figure S2E	eGFP; n=6 mice, 12 cells	mEPSC frequency	Mann-Whitney; eGFP vs. hM3Dq	p=0.823
	hM3Dq; n=7 mice, 19 cells
Figure S2F	eGFP; n=6 mice, 12 cells	mESPC amplitude	Mann-Whitney; eGFP vs. hM3Dq	p=0.192
	hM3Dq; n=7 mice, 19 cells
Figure 2	Sample size	Measure	Test	Statistic/p value	Posthoc comparisons	adjusted p value
Figure 2B	n=14	Average Z-score; 5 min	Paired t-test; eGFP Veh vs. CNO	p=0.4397
Figure 2C	n=12	Average Z-score; 30 min	Paired t-test; hM3Dq Veh vs. CNO	p<0.0001
Figure 2D	n=8	Average Z-score; 5 min	Paired t-test; hM3Dq D1 vs. D2	p=0.0211
Figure 2E	n=10	Average Z-score; 5 min	Paired t-test; hM3Dq Veh vs. CNO	p=0.2621
Figure 2F	n=8	Average Z-score; 30 min	Paired t-test; hM3Dq Veh vs. CNO	p=0.0111
Figure 2H	n=8	Average Z-score; 5 min	Paired t-test; eGFP Veh vs. CNO	p=0.8147
Figure 2I	n=8	Average Z-score; 5 min	Paired t-test; hM4Di Veh vs. CNO	p=0.0321
Figure S3	Sample size	Measure	Test	Statistic/p value	Posthoc comparisons	adjusted p value
Figure S3E	n=8	Food intake	Paired t-test; hM3Dq D1 vs. D2	p=0.0017
Figure S3F	n=11	Average Z-score; 5 min	Paired t-test; eGFP D1 vs. D2	p=0.0831
Figure S3G	n=11	Food intake	Paired t-test; eGFP D1 vs. D2	p=0.0463
Figure S3H	n=7	Average Z-score; 5 min	Paired t-test; eGFP Veh vs. CNO	p=0.6814
Figure S3I	n=12	Average Z-score; 30 min	Paired t-test; eGFP Veh vs. CNO	p=0.3892
Figure 3	Sample size	Measure	Test	Statistic/p value	Posthoc comparisons	adjusted p value
Figure 3A	n=26 hM3Dq and eGFP	Difference Avg Z-score (CNO-Veh) (5 min) vs Difference Feeding(CNO-Veh) (45 min)	Pearsons correlation	R2 = 0.3705, p = 0.0010
Figure 3B	n=26 hM3Dq and eGFP	Difference Avg Z-score (CNO-Veh) (5 min) vs Difference Feeding(CNO-Veh) (45 min)	Pearsons correlation 0-5 min	R2 = 0.3705, p = 0.001
			Pearsons correlation 5-10 min	R2= 0.1378, p = 0.0619
			Pearsons correlation 10-15 min	R2 = 0.0023, p = 0.8132
			Pearsons correlation 15-30 min	R2= 0..0034, p = 0.7758
Figure 3D	n=7	Food intake	Repeated measures ANOVA	F (1.578, 9.469) = 42.99, p<0.0001	IP Veh; IC veh vs. IP CNO; IC veh	p<0.0001
					IP Veh; IC veh vs. IP CNO; IC lowFlu	p=0.0014
					IP Veh; IC veh vs. IP CNO; IC highFlu	p=0.0278
					IP CNO; IC veh vs. IP CNO; IC lowFlu	p=0.409
					IP CNO; IC veh vs. IP CNO; highFlu	p<0.0001
					IP CNO; IC lowFlu vs. IPCNO; IC highFlu	p=0.0347
Figure 3E	n=7	Locomotion	Paired t-test; IP CNO;IC Veh vs. IP CNO; IC highFlu	p=0.2660
Figure 3H	n=8	Average Z-score; 5 min	Repeated measures ANOVA	F (1.298, 9.086) = 26.13, p=0.0004	OFF vs. Early	0.0017
					OFF vs. Late	0.5856
					Early vs. Late	0.0032
Figure 3I	n=8	Food intake	Repeated measures ANOVA	F (1.910, 13.37) = 9.710, p=0.0027	OFF vs. Early	0.0089
					OFF vs. Late	0.9587
					Early vs. Late	0.0294
Figure 3J	n=8	Locomotion	Repeated measures ANOVA	F (1.587, 9.521) = 2.084, p=0.5255
Figure 3L	n=5	Food intake	Paired t-test; Blue vs. Orange light	p=0.0331
Figure 3M	n=5	Food approaches	Paired t-test; Blue vs. Orange light	p=0.5254
Figure 4	Sample size	Measure	Test	Statistic/p value	Posthoc comparisons	adjusted p value
Figure 4B	n=8	Average Z-score; 5 min	Paired t-test; OFF vs. ON	p=0.9039
Figure 4C	n=8	Average Z-score; 5 min	Paired t-test; OFF vs. ON	p=0.0024
Figure 4E	n=10	Food intake	Controls Paired t-test; OFF vs. ON	p=0.8213
	n=9		PVH Paired t-test; OFF vs. ON	p<0.0001
	n=7		LHA Paired t-test; OFF vs. ON	p=0.0004
	n=5		PVT Paired t-test; OFF vs. ON	p=0.0095
	n=7		CEA Paired t-test; OFF vs. ON	p=0.4021
	n=5		PAG Paired t-test; OFF vs. ON	p=0.7438
	n=9		PBN Paired t-test; OFF vs. ON	p=0.1842
Figure 4G	n=10	Average Z-score; 5 min	Controls Paired t-test; OFF vs. ON	p=0.9848
	n=9		PVH Paired t-test; OFF vs. ON	p=0.0020
	n=7		LHA Paired t-test; OFF vs. ON	p=0.7190
	n=5		PVT Paired t-test; OFF vs. ON	p=0.0137
	n=7		CEA Paired t-test; OFF vs. ON	p=0.4651
	n=5		PAG Paired t-test; OFF vs. ON	p=0.5665
	n=9		PBN Paired t-test; OFF vs. ON	p=0.0613
Figure 4I	n=60	Average Euclidean distance	One-way ANOVA	F (7, 52) = 7.872, p<0.0001	AgRP vs. PVH	>0.9999
					AgRP vs. PVT	>0.9999
					AgRP vs. LHA	0.0391
					AgRP vs. PBN	0.0004
					AgRP vs. CEA	0.0001
					AgRP vs. PAG	0.0008
					AgRP vs. CTRL	<0.0001
Figure 4K	n=5	Average Z-score; 5 min	Paired t-test; OFF vs. ON	p=0.0016
Figure S5	Sample size	Measure	Test	Statistic/p value	Posthoc comparisons	adjusted p value
Figure S5B	n=8	Food intake	Paired t-test; OFF vs. ON	p=0.1263
Figure S5C	n=8	Food intake	Paired t-test; OFF vs. ON	p<0.0001
Figure S6	Sample size	Measure	Test	Statistic/p value	Posthoc comparisons	adjusted p value
Figure S6G	n=52	Max Peak height; 2 min post food	One-way ANOVA	F (6, 45) = 1.125, p=0.3633
Figure S6I	n=5	Food intake	Paired t-test: OFF vs. ON	p=0.0446
Figure 5	Sample size	Measure	Test	Statistic/p value	Posthoc comparisons	adjusted p value
Fig 5B	n=11	Food intake	One-way repeated measures ANOVA	F (1.834, 18.34) = 23.91, p<0.0001	Veh vs. NPY	0.0013
					Veh vs. SHU	0.3409
					Veh vs. BAC	>0.9999
Fig 5C	n=11	Average Z-score; 5 min	One-way repeated measures ANOVA	F (2.485, 24.85) = 6.108, p=0.0045	Veh vs. NPY	0.0007
					Veh vs. SHU	0.3632
					Veh vs. Bac	0.9955
Fig 5D	n=4 eGFP	Fos+Y1R+ neurons	Unpaired t-test; eGFP vs hM3Dq	p = 0.0009
	n=5 hM3Dq
Fig 5F	n=7	Average Z-score; 5 min	Paired t-test; Veh vs. CNO	p=0.0425
Fig 5G	n=7	Food intake	Two-way repeated measures ANOVA	Main effect: Time F (1.237, 7.421) = 35.60, p=0.0003	Veh vs. CNO hour 1	0.0505
				Main effect: Treatment F (1.000, 6.000) = 18.96, p=0.0048	Veh vs. CNO hour 2	0.0335
				Interaction: Time x Treatment F (1.612, 9.675) = 9.958, p=0.0059	Veh vs. CNO hour 3	0.0394
					Veh vs. CNO hour 4	0.0187
					Veh vs. CNO hour 5	0.0355
					Veh vs. CNO hour 6	0.0348
